# Fine-tuning spatial-temporal dynamics and surface receptor expression support plasma cell-intrinsic longevity

**DOI:** 10.1101/2023.02.15.527913

**Authors:** Zhixin Jing, Phillip Galbo, Luis Ovando, Megan Demouth, Skylar Welte, Rosa Park, Kartik Chandran, Yinghao Wu, Thomas MacCarthy, Deyou Zheng, David Fooksman

## Abstract

Durable serological memory following vaccination is critically dependent on the production and survival of long-lived plasma cells (LLPCs). Yet, the factors that control LLPC specification and survival remain poorly resolved. Using intra-vital two-photon imaging, we find that in contrast to most plasma cells in the bone marrow (BM), LLPCs are uniquely sessile and organized into clusters that are dependent on APRIL, an important survival factor. Using deep, bulk RNA sequencing, and surface protein flow-based phenotyping, we find that LLPCs express a unique transcriptome and phenotype compared to bulk PCs, fine tuning expression of key cell surface molecules, CD93, CD81, CXCR4, CD326, CD44 and CD48, important for adhesion and homing. Conditional deletion of *Cxcr4* in PCs following immunization leads to rapid mobilization from the BM, reduced survival of antigen-specific PCs, and ultimately accelerated decay of antibody titer. In naïve mice, the endogenous LLPCs BCR repertoire exhibits reduced diversity, reduced somatic mutations, and increased public clones and IgM isotypes, particularly in young mice, suggesting LLPC specification is non-random. As mice age, the BM PC compartment becomes enriched in LLPCs, which may outcompete and limit entry of new PCs into the LLPC niche and pool.

**HIGHLIGHTS:**

- LLPCs have reduced motility and increased clustering in the BM
- LLPCs accumulate in the BM PC pool, with mouse age
- LLPCs have unique surfaceome, transcriptome, and BCR clonality
- CXCR4 controls maintenance of PCs and antibody titers
