## Supplemental Table 1 for "Fine-tuning spatial-temporal dynamics and surface receptor expression support plasma cell-intrinsic longevity"

### Sheet: Sheet1
gene	new cluster
1500011B03Rik	2
1810041H14Rik	3
1810046K07Rik	2
2300002M23Rik	5
5033406O09Rik	5
9330179D12Rik	3
9430069I07Rik	5
A130010J15Rik	5
A430035B10Rik	3
A930007A09Rik	5
Abce1	4
Abcg3	1
Abhd4	5
Abhd6	3
Ache	5
Ackr3	5
Acp5	2
Adam17	5
Adamdec1	1
Adgre4	1
Adgre5	5
Adm	4
Adssl1	5
Aig1	5
Aire	5
Aldh2	5
Aldoc	2
Alms1	5
Amigo2	5
Angptl6	5
Ankrd23	4
Antkmt	3
Anxa1	2
Anxa2	2
Ap1s2	2
Apoe	2
App	2
Arhgap5	5
Arhgdib	2
Arhgef18	2
Arid5a	5
Arl2	3
As3mt	4
Atp1b1	2
Atp1b3	2
Aurka	2
Aurkb	2
AW112010	3
Axl	1
B3galnt1	5
B3gnt5	2
B4galnt1	2
Bank1	5
Baz2b	5
BC028528	3
BC064078	5
Bcar1	5
Bcat1	2
Bcl2	5
Bfsp2	3
Bgn	5
Bhlhe40	5
Birc5	2
Blvrb	3
Bmi1	5
Bmp2k	4
Bmp8a	4
Bmyc	3
Bspry	5
Btla	5
Btrc	5
Bub1	2
C130026I21Rik	2
C1qa	1
C1qb	1
C1qc	1
C2	5
C2cd5	5
C6	1
Calhm6	3
Calr	4
Car1	2
Casp4	4
Ccdc166	5
Ccl6	2
Ccl9	2
Ccna2	2
Ccnd2	5
Ccne2	2
Ccr10	2
Ccr3	1
Ccr5	5
Ccr9	5
Cd14	1
Cd177	2
Cd180	2
Cd19	2
Cd1d1	5
Cd2	2
Cd27	5
Cd300c2	1
Cd300lf	5
Cd36	4
Cd38	4
Cd4	2
Cd40	5
Cd44	2
Cd48	2
Cd52	3
Cd55	2
Cd59a	3
Cd5l	1
Cd7	1
Cd70	2
Cd72	2
Cd79a	2
Cd80	2
Cd81	5
Cd83	5
Cd84	5
Cd86	5
Cd8b1	5
Cd93	5
Cdc25b	2
Cdc25c	4
Cdc42se1	2
Cdc45	2
Cdca2	2
Cdca3	2
Cdca5	2
Cdca7	2
Cdca8	2
Cdh2	5
Cdk1	2
Cdk2	2
Cdk6	2
Cdkn3	2
Cenpa	2
Cenpk	2
Cep55	2
Cerox1	2
Cfp	1
Chfr	4
Chil1	2
Chrnb4	2
Chst1	5
Chtf18	2
Cip2a	2
Cish	5
Cldn3	5
Cldn7	5
Clec4n	1
Clic4	4
Clu	5
Cnn2	4
Cnot6	2
Cnpy3	5
Coch	5
Colca2	5
Copz2	3
Coro1a	2
Cox6a2	5
Cp	2
Cped1	5
Cpne2	3
Cpt1a	2
Cr2	2
Creb3l1	3
Crip1	2
Crip2	1
Crmp1	2
Cryl1	3
Csad	5
Csf1r	1
Csgalnact1	5
Cspg5	5
Ctsg	2
Ctsl	5
Ctso	5
Ctss	5
Ctsw	3
Cxcr3	2
Cxxc5	5
Cyba	3
Cybb	5
Cyp2b10	5
Cyp4f13	5
Cyp4f18	3
Cysltr2	2
D6Ertd527e	5
Dck	2
Dclk2	5
Degs1	2
Depdc1a	2
Dgka	4
Dglucy	5
Dipk1a	2
Dkkl1	2
Dmrt2	2
Dnajc4	3
Dnm3	2
Dpp4	5
Dpp7	5
Dpysl2	2
Dsel	5
Dstn	2
Dtl	2
Dus2	5
Dusp14	2
Dusp2	2
Dusp26	5
Dusp5	5
Dync2li1	5
E230001N04Rik	5
E2f2	2
Ear2	1
Ebi3	5
Ect2l	5
Efcab3	2
Egr2	5
Eif2s3y	2
Elmo3	5
Emb	2
Eno1	2
Enpp1	4
Enpp6	2
Entpd5	4
Epb41l3	1
Ermn	3
Ern1	5
Etl4	5
Evi2a	4
Evi5	5
Fam174b	4
Fam20a	2
Fam241b	5
Fam3c	2
Fam83d	4
Fam89a	2
Fanca	2
Fas	2
Fasl	5
Fbxo17	5
Fcgrt	1
Fcmr	4
Fcna	1
Fcrl1	2
Fcrl5	4
Fdft1	2
Fdps	2
Fer	5
Fez2	5
Fgf11	5
Fgl2	2
Fignl1	2
Fis1	3
Flna	2
Frmpd2	5
Frrs1	4
Ftx	5
Fut1	5
Fxyd5	2
G0s2	5
Gal	2
Galm	5
Galns	5
Gata1	2
Gbp6	4
Gbp7	5
Gchfr	3
Gcsam	3
Gdap2	4
Gdf3	2
Ggh	5
Gimap3	2
Gimap4	2
Gimap5	3
Gimap7	2
Glipr1	2
Glipr2	2
Gm11110	2
Gm11639	2
Gm11827	5
Gm11992	2
Gm20463	2
Gm20939	4
Gm2a	4
Gm31759	5
Gm33699	3
Gm37065	2
Gm38244	2
Gm42417	3
Gm43218	5
Gm43292	1
Gm43579	1
Gm45351	2
Gm45552	2
Gm45774	5
Gm48876	5
Gm49032	4
Gm49496	4
Gm49579	5
Gm50388	3
Gm5069	4
Gm5340	2
Gm8871	2
Gm8879	2
Gm8897	2
Gm8922	2
Gmfg	2
Gna14	5
Gnb3	5
Gnb4	2
Gng3	2
Gnptab	2
Golgb1	3
Golm1	4
Got1	4
Gpatch2	2
Gpm6a	5
Gpnmb	3
Gpr137b	2
Gpr160	3
Gpr171	5
Gprc5d	2
Gpx3	2
Gpx4	3
Grn	5
Gstm1	3
Gsto1	2
Gstt1	2
Gucd1	2
Gusb	2
Gvin-ps4	4
Gvin-ps7	2
Gvin1	2
Gzma	2
H2-Aa	2
H2-Ab1	2
H2-D1	5
H2-DMb1	2
H2-Eb1	2
H2-Eb2	2
H2-K1	5
H2-M10.1	3
H2-Ob	2
H2-Q7	5
H2-T-ps	2
H2ac6	5
H2bc4	1
Hbb-bs	3
Hcar2	1
Hcrtr2	5
Hcst	2
Hepacam2	5
Hexa	5
Hexb	2
Hexim1	1
Hfe	1
Hint2	3
Hivep3	5
Hmgb2	2
Hmgcr	2
Hmgn2	2
Hmmr	2
Hmox1	5
Hopx	2
Hoxb13	2
Hp	2
Hpgd	1
Hpse	2
Hsd11b1	5
Hsp90b1	2
Hspb1	5
Ica1	3
Icosl	5
Ide	2
Idi1	2
Ifi206	5
Ifi27	3
Ifi27l2a	1
Ifitm1	2
Ifitm3	1
Ifitm6	2
Ifnar2	5
Igf1r	5
Iigp1	4
Il10	5
Il13ra1	5
Il1r2	2
Il2rb	2
Il4i1	4
Il5ra	5
Il6st	5
Ildr1	2
Inpp4a	5
Inpp5a	5
Insl6	3
Intu	5
Ipcef1	4
Irak1bp1	2
Irak3	2
Irf8	4
Isg15	2
Itgad	1
Itgam	2
Itk	5
Itpr1	2
Izumo4	3
Jaml	5
Jpt1	2
Kcnj16	1
Kctd12	1
Kctd14	2
Kctd17	2
Kdelr3	2
Khdc3	3
Khk	5
Kif20a	2
Kif22	2
Kif4	2
Kit	5
Klf2	2
Klhl22	5
Klhl41	5
Klhl6	4
Klra17	1
Klrg2	2
Knstrn	2
Kpna2	2
Krt18	2
Krt222	5
L1cam	2
Lamp1	5
Lat	3
Lat2	2
Lcn2	2
Lgals1	2
Lgals3	2
Lgals3bp	5
Lgals9	5
Lime1	2
Lims1	2
Lman1	2
Lmo2	5
Lpcat4	4
Lpin2	5
Lpin3	5
Lpp	4
Lrrc8c	2
Lsp1	2
Ltb	4
Ly6a	3
Ly6a2	2
Ly6c2	3
Ly6d	3
Ly6e	3
Ly6g	2
Ly6i	3
Ly6k	1
Ly75	2
Mad2l1	2
Manf	2
Mapk11	5
Mapk12	5
Mapre2	4
Marchf1	4
Marcks	1
Matk	5
Matn2	5
Mcemp1	2
Mcm6	4
Mcoln3	4
Mcpt8	2
Mef2b	5
Mertk	1
Mex3c	2
Mgarp	3
Mgll	5
Mgst2	3
Mis18bp1	4
Mki67	2
Mlx	2
Mmp8	2
Morn1	3
Mpzl1	1
Mrap	1
Mrc1	5
Ms4a1	3
Msc	2
mt-Atp6	1
mt-Co2	1
mt-Cytb	1
mt-Nd1	1
mt-Nd4l	2
mt-Rnr1	1
Mt1	3
Mt2	3
Mta3	2
Mthfd1l	2
Muc20	2
Myadm	4
Myb	2
Myc	4
Myo5b	5
Myo9a	5
Napsa	3
Nav3	5
Ncapg	2
Ncapg2	2
Ncf2	5
Ndufa4	2
Nebl	4
Nedd4	5
Neil3	4
Nek6	2
Nek9	1
Nfe2	2
Nfxl1	2
Ngp	2
Ninj2	2
Nkg7	1
Nlrc4	1
Nme7	5
Nme9	3
Nnt	2
Nodal	2
Nox1	5
Nr1h3	1
Nr2f6	5
Nucb2	5
Nuf2	2
Nuggc	3
Nusap1	2
Olfml1	5
Onecut2	2
Oosp1	5
Oosp2	5
P2rx4	5
P2ry13	1
P2ry14	5
P3h4	5
P4ha2	5
Palm	2
Parvg	5
Pbk	2
Pclaf	2
Pcolce2	5
Pcx	4
Pde4b	5
Pde8b	3
Pdgfc	2
Pdia4	4
Pdia5	5
Pdia6	4
Pdk3	2
Pdlim1	2
Pea15a	5
Pecr	3
Pfkp	4
Pik3ap1	3
Pik3r5	2
Pip5k1b	4
Pira12	2
Pira2	1
Plac8	2
Plbd1	2
Plek	2
Plekha1	5
Plekhf1	3
Plk1	4
Plpp1	2
Plpp3	5
Plpp7	5
Pls1	5
Pls3	3
Pnck	5
Pole2	2
Porcn	5
Ppa1	2
Ppat	3
Ppfibp2	5
Ppil1	2
Ppp1r26	5
Ppt1	5
Prc1	2
Prelid2	3
Prg2	3
Prkca	5
Prlr	5
Prmt7	5
Procr	2
Prss34	2
Prss57	2
Prxl2b	3
Psmd2	4
Psmd8	2
Ptov1	5
Ptpn18	3
Ptpn6	5
Pycard	2
Rab20	5
Rab32	1
Rab37	2
Rab3b	3
Rab3il1	1
Racgap1	2
Ralgds	4
Rapgef1	1
Rasa2	2
Rasgef1c	2
Rasgrp2	2
Rasgrp3	5
Rasip1	5
Rassf8	3
Rbm3	3
Rcn3	2
Reep6	5
Reln	3
Renbp	5
Retsat	5
Rftn2	5
Rgl1	1
Rgs1	1
Rhbg	2
Rhd	2
Rhod	3
Rhpn2	5
Rimkla	2
Ripk3	2
Rmc1	4
Rnase2a	3
Rnf125	2
Rnf130	3
Rnf167	5
Rom1	2
Rp2	5
Rpn1	4
Rps4l	5
Rragd	5
Rras2	2
Rrm2	2
Rslcan18	5
Runx2	2
S100a1	3
S100a10	2
S100a6	2
S100a8	2
S100a9	2
S100pbp	2
S1pr1	2
Samd11	1
Samhd1	2
Scarb2	5
Sdcbp2	2
Sec23a	4
Sel1l	5
Selenbp1	5
Selenom	3
Selenop	5
Sell	5
Sema7a	2
Serinc5	2
Serpina3f	5
Sesn2	4
Sfn	2
Sfr1	2
Sft2d2	5
Sgip1	5
Sgk3	5
Sgo1	2
Sh2d1b1	2
Sh2d2a	5
Sh3bgr	5
Sh3yl1	2
Shcbp1	2
Shisa8	5
Siae	5
Siglece	1
Siglecg	2
Sil1	5
Sinhcaf	4
Sirpa	5
Sit1	2
Sla2	2
Slamf1	2
Slamf6	2
Slamf9	5
Slc14a1	5
Slc15a3	2
Slc1a1	2
Slc22a15	2
Slc24a5	2
Slc35f2	4
Slc3a2	5
Slc40a1	1
Slc43a1	5
Slc43a3	2
Slc66a2	5
Slc7a4	5
Slc7a6	4
Slc7a7	5
Slfn2	4
Slpi	3
Smad1	5
Smarca2	3
Smc4	2
Smim3	2
Smox	2
Smpdl3b	2
Sms	2
Smyd2	3
Snrpn	3
Snx10	2
Socs1	5
Sorbs3	5
Spag6	3
Spc24	2
Spc25	2
Spic	1
Spint2	3
Spn	2
Spns3	5
Sqle	2
Sqor	5
Srm	2
Ssbp2	5
Sspn	2
Sspo	5
Ssr3	2
St3gal6	2
St6gal2	4
Stard4	2
Stat1	4
Stil	2
Stimate	2
Sting1	5
Stk17b	2
Stk38	2
Stmn1	2
Stmnd1	3
Stom	5
Strn3	5
Stt3b	5
Susd3	2
Suv39h2	2
Sv2b	2
Syndig1l	5
Syngr1	3
Syngr3	2
Syt11	2
Syt3	5
Sytl3	2
Tacc3	2
Taf5l	4
Tagap	4
Tagln2	2
Tbc1d14	2
Tbx21	4
Tbxas1	1
Tcf12	5
Tcn2	5
Tdg	2
Tdrkh	3
Tes	2
Tesc	3
Tex15	2
Tfdp1	4
Tfpi	5
Tgfbr1	2
Tgtp2	4
Thbd	5
Tigit	2
Timd2	2
Timp2	5
Tiparp	4
Tk2	5
Tlr4	4
Tlr7	4
Tm6sf1	2
Tmbim1	5
Tmc6	5
Tmed6	2
Tmem100	3
Tmem106c	5
Tmem176a	3
Tmem176b	3
Tmem184c	4
Tmem205	3
Tmem255a	5
Tmem30a	2
Tmem41a	3
Tnfrsf13c	5
Tnfsf13b	3
Tnfsf9	2
Tollip	4
Tom1l2	5
Top2a	2
Tpm4	4
Tppp3	2
Treml4	1
Trf	3
Trim59	2
Trim7	5
Trim80	3
Trp53inp1	2
Tsc22d1	5
Tspan3	3
Tspan31	5
Tspan32	3
Tspan4	1
Tspan6	3
Tstd3	2
Ttc19	5
Ttc26	2
Ttc39d	3
Ttk	4
Tuba1a	2
Tubb2b	4
Tubb6	2
Tubg2	3
Txk	4
Tyms	2
Uba7	5
Ube2c	2
Ubr3	3
Ubxn7	4
Uck2	2
Umps	2
Unc13b	1
Upk1a	2
Upk3a	2
Upp1	2
Usp2	3
Vav3	5
Vcam1	1
Vegfa	5
Vim	2
Vpreb3	2
Wars	4
Wfdc21	2
Wipi1	5
Xk	2
Xkrx	5
Ybx3	2
Zbtb32	2
Zdhhc2	2
Zfp280b	2
Zfp467	5
Zfp523	5
Zfp667	2
Zfp668	1
Zfp7	4
Zfp940	2
Zgpat	2
